# Genome assembly and characterization of a complex zfBED-NLR gene-containing disease resistance locus in Carolina Gold Select rice with Nanopore sequencing

**DOI:** 10.1101/675678

**Authors:** Andrew C. Read, Matthew J. Moscou, Aleksey V. Zimin, Geo Pertea, Rachel S. Meyer, Michael D. Purugganan, Jan E. Leach, Lindsay R. Triplett, Steven L. Salzberg, Adam J. Bogdanove

## Abstract

**Background:** Long-read sequencing facilitates assembly of complex genomic regions. In plants, loci containing nucleotide-binding, leucine-rich repeat (NLR) disease resistance genes are an important example of such regions. NLR genes make up one of the largest gene families in plants and are often clustered, evolving via duplication, contraction, and transposition. We recently mapped the *Xo1* locus for resistance to bacterial blight and bacterial leaf streak, found in the American heirloom rice variety Carolina Gold Select, to a region that in the Nipponbare reference genome is rich in NLR genes.

**Results:** Toward identification of the *Xo1* gene, we combined Nanopore and Illumina reads to generate a high-quality genome assembly for Carolina Gold Select. We identified 529 full or partial NLR genes and discovered, relative to the reference, an expansion of NLR genes at the *Xo1* locus. One NLR gene at *Xo1* has high sequence similarity to the cloned, functionally similar *Xa1* gene. Both harbor an integrated zfBED domain and near-identical, tandem, C-terminal repeats. Across diverse Oryzeae, we identified two sub-clades of such NLR genes, varying in the presence of the zfBED domain and the number of repeats.

**Conclusions:** Whole genome sequencing combining Nanopore and Illumina reads effectively resolves NLR gene loci, providing context as well as content. Our identification of an *Xo1* candidate is an important step toward mechanistic characterization, including the role(s) of the zfBED domain. Further, the Carolina Gold Select genome assembly will facilitate identification and exploitation of other useful traits in this historically important rice variety.
