## Additional_file_14_Xo1_TPM for "Genome assembly and characterization of a complex zfBED-NLR gene-containing disease resistance locus in Carolina Gold Select rice with Nanopore sequencing"

### Sheet: Sheet1
	Length	EffectiveLength	AvgTPM	StdDevTPM
CGS-Xo11	6581	6315.76	3990.05	1551.82
CGS-Xo12	6572	6306.76	2004.13	236.773
CGS-Xo13	5368	5102.76	8752.86	1880.88
CGS-Xo14	8814	8548.76	3042.62	1075	Pi63
CGS-Xo15	6673	6407.76	154.753	54.6837
CGS-Xo16	5620	5354.76	477.195	162.961
CGS-Xo17	2989	2723.76	0	0
CGS-Xo18	6861	6595.76	80.0743	33.8989
CGS-Xo19	8634	8368.76	71.6005	28.535
CGS-Xo110	6972	6706.76	0.931823	2.79547
CGS-Xo111	6037	5771.76	4089.13	1595.61	Xo1(t)
CGS-Xo112	8146	7880.76	1244.01	321.24
CGS-Xo113	6190	5924.76	865.738	238.628
CGS-Xo114	9263	8997.76	1147.62	258.815
Nb-xo11	6561	6312	32682.7	1043.99
Nb-xo12	6002	5753	7662.21	498.647
Nb-xo13	11686	11437	21919.7	457.238
Nb-xo14	11021	10772	14590	390.702
Nb-xo15	8935	8686	29256.2	615.404
Nb-xo16	7284	7035	3895.48	126.755
Nb-xo17	10597	10348	11916.6	252.745
