## Additional_file_13_NanoporeMetrics for "Genome assembly and characterization of a complex zfBED-NLR gene-containing disease resistance locus in Carolina Gold Select rice with Nanopore sequencing"

### Sheet: Sheet1
Species	Kingdom	Date	Protocol	Clean up	Qubit [ng/ul]	Nanodrop [ng/ul]	260/280	260/230	Pore chemistry	Library prep	Input Endrepair [ug]	Input Ligation [ug]	Input MinION [ug]	MinKNOW version	Basecaller	Available pores during Mux scan	Total yield [bp]	Pass yield [bp]	Mean read length [bp]	Median read length [bp]	contact	#reads
Oryza sativa	Plant	2018-03-08	Qiagen g20 column	2 times 1x Ampure bead cleanup	56	57	1.85	2.15	R9.4.1	LSK-108	1.7		0.425		Albacore 2.3.0	1300	5.467	5.042	6649	5827	andy.c.read@gmail.com	758343
Oryza sativa	Plant	2018-05-18	Qiagen g20 column	.7x Ampure bead cleanup	108	122	1.91	2.29	R9.4.1	LSK-108	2.5	1.08	0.65	MinKNOW2.0	Albacore 2.3.0	1551	11.585	10.52	8918	7509	andy.c.read@gmail.com	1179515
