## Additional_file_6_Annotated_Genes_Xo1 for "Genome assembly and characterization of a complex zfBED-NLR gene-containing disease resistance locus in Carolina Gold Select rice with Nanopore sequencing"

### Sheet: CGS_Xo1_AnnotationList.tsv
Note that coordinates are in relation to the Xo1 region of CGS
Minimum	Maximum	description
6554	7994	Similar to H0114G12.3 protein. (Os04t0619200-01);Similar to H0114G12.3 protein. (Os04t0619200-02);Hypothetical gene. (Os04t0619200-03)
6599	11215	Similar to H0114G12.3 protein. (Os04t0619200-01);Similar to H0114G12.3 protein. (Os04t0619200-02);Hypothetical gene. (Os04t0619200-03)
6599	10852	Similar to H0114G12.3 protein. (Os04t0619200-01);Similar to H0114G12.3 protein. (Os04t0619200-02);Hypothetical gene. (Os04t0619200-03)
17329	20394	Similar to H0114G12.4 protein. (Os04t0619300-01);Similar to L1332.8 protein. (Os04t0619300-02)
19727	20391	Similar to H0114G12.4 protein. (Os04t0619300-01);Similar to L1332.8 protein. (Os04t0619300-02)
21486	24669	Protein kinase, core domain containing protein. (Os04t0619400-01)
32710	35634	Ovarian tumour, otubain domain containing protein. (Os04t0619500-01)
35558	430819	Hypothetical gene. (Os04t0622501-01)
36569	40158	Similar to Resistance protein candidate (Fragment). (Os04t0619600-01);Similar to Resistance protein candidate (Fragment). (Os04t0619600-02);Similar to Resistance protein candidate (Fragment). (Os04t0619600-03)
36657	40312	Similar to Resistance protein candidate (Fragment). (Os04t0619600-01);Similar to Resistance protein candidate (Fragment). (Os04t0619600-02);Similar to Resistance protein candidate (Fragment). (Os04t0619600-03)
36765	40211	Similar to Resistance protein candidate (Fragment). (Os04t0619600-01);Similar to Resistance protein candidate (Fragment). (Os04t0619600-02);Similar to Resistance protein candidate (Fragment). (Os04t0619600-03)
43296	46411	Similar to H0114G12.8 protein. (Os04t0619700-01)
50131	51363	Similar to H0714H04.3 protein. (Os04t0619800-00)
59177	62287	Similar to H0114G12.10 protein. (Os04t0619900-00)
65077	76401	C-type ATP-binding cassette (ABC) transporter, Arsenic (As) detoxification, Reduction of As in grains (Os04t0620000-01)
92210	95441	Remorin protein, Grain setting (Os04t0620200-01)
93437	94651	Hypothetical gene. (Os04t0620132-00)
101398	110478	SIT4 phosphatase-associated protein family protein. (Os04t0620400-01)
110613	111302	Similar to H0714H04.7 protein. (Os04t0620500-01)
111427	112181	Similar to NOI protein. (Os04t0620600-01)
113543	120570	Nucleolin-like protein, Salt stress response (Os04t0620700-01);Hypothetical conserved gene. (Os04t0620700-02)
116558	120621	Nucleolin-like protein, Salt stress response (Os04t0620700-01);Hypothetical conserved gene. (Os04t0620700-02)
121279	122802	Similar to H0714H04.10 protein. (Os04t0620800-00)
122714	127314	CGS-Xo1-1
132950	137541	CGS-Xo1-2
134144	138683	Hypothetical conserved gene. (Os04t0620950-01)
144978	148365	CGS-Xo1-3
153914	160730	CGS-Xo1-4
167857	173243	Disease resistance protein domain containing protein. (Os04t0621500-00)
168266	172958	CGS-Xo1-5
182915	186554	CGS-Xo1-6
245539	246547	CGS-Xo1-7
271767	431994	Hypothetical gene. (Os04t0621650-01)
323614	328494	CGS-Xo1-8
339887	346540	CGS-Xo1-9
344216	434284	Similar to XA1. (Os04t0623066-01)
375876	380867	CGS-Xo1-10
411670	415483	Conserved hypothetical protein. (Os04t0621900-01)
414690	416366	Similar to bromodomain containing protein. (Os04t0622000-00)
430841	434893	CGS-Xo1-11
436233	438279	Bromodomain containing protein. (Os04t0623100-01)
436909	437858	Similar to bromodomain containing protein. (Os04t0622800-00)
439435	440245	Similar to H0215F08.2 protein. (Os04t0623200-01)
442435	444554	Polyamine oxidase, Seed germination (Os04t0623300-01);Similar to H0215F08.3 protein. (Os04t0623300-02);Similar to H0215F08.3 protein. (Os04t0623300-03);Similar to H0215F08.3 protein. (Os04t0623300-04)
442462	446684	Polyamine oxidase, Seed germination (Os04t0623300-01);Similar to H0215F08.3 protein. (Os04t0623300-02);Similar to H0215F08.3 protein. (Os04t0623300-03);Similar to H0215F08.3 protein. (Os04t0623300-04)
442462	443794	Polyamine oxidase, Seed germination (Os04t0623300-01);Similar to H0215F08.3 protein. (Os04t0623300-02);Similar to H0215F08.3 protein. (Os04t0623300-03);Similar to H0215F08.3 protein. (Os04t0623300-04)
442468	447807	Polyamine oxidase, Seed germination (Os04t0623300-01);Similar to H0215F08.3 protein. (Os04t0623300-02);Similar to H0215F08.3 protein. (Os04t0623300-03);Similar to H0215F08.3 protein. (Os04t0623300-04)
452086	460026	Exonuclease domain containing protein. (Os04t0623400-01);Similar to H0215F08.4 protein. (Os04t0623400-02)
454099	460026	Exonuclease domain containing protein. (Os04t0623400-01);Similar to H0215F08.4 protein. (Os04t0623400-02)
464903	468673	Similar to H0215F08.7 protein. (Os04t0623500-01);Similar to Peroxisomal (S)-2-hydroxy-acid oxidase GLO3. (Os04t0623500-02)
464914	468685	Similar to H0215F08.7 protein. (Os04t0623500-01);Similar to Peroxisomal (S)-2-hydroxy-acid oxidase GLO3. (Os04t0623500-02)
465733	467404	Hypothetical gene. (Os04t0623550-01)
469367	472805	Similar to Peroxisomal (S)-2-hydroxy-acid oxidase GLO2. (Os04t0623600-01)
470511	472502	Hypothetical gene. (Os04t0623650-00)
473489	476261	Similar to Signal recognition particle 14 kDa protein (SRP14). (Os04t0623700-01)
477202	479800	Similar to Aminomethyltransferase, mitochondrial precursor (EC 2.1.2.10) (Glycine cleavage system T protein) (GCVT). (Os04t0623800-01);Similar to H0215F08.10 protein. (Os04t0623800-02)
477651	479815	Similar to Aminomethyltransferase, mitochondrial precursor (EC 2.1.2.10) (Glycine cleavage system T protein) (GCVT). (Os04t0623800-01);Similar to H0215F08.10 protein. (Os04t0623800-02)
515624	518407	Similar to Symbiosis-related like protein. (Os04t0624000-01)
520958	538954	Hypothetical conserved gene. (Os04t0624100-00)
539801	540442	Similar to H0215F08.12 protein. (Os04t0624400-00)
541569	542162	Similar to H0215F08.12 protein. (Os04t0624450-00)
550263	552731	Similar to Polyphenol oxidase (EC 1.10.3.1) (Fragment). (Os04t0624500-01)
552727	556449	Starch synthase, Starch biosynthesis (Os04t0624600-01);Similar to H0215F08.14 protein. (Os04t0624600-02)
552766	560529	Starch synthase, Starch biosynthesis (Os04t0624600-01);Similar to H0215F08.14 protein. (Os04t0624600-02)
553278	554915	Hypothetical protein. (Os04t0624650-00)
563813	564503	Hypothetical conserved gene. (Os04t0624701-00)
565200	567921	Aldo/keto reductase domain containing protein. (Os04t0624800-01)
568140	568756	Conserved hypothetical protein. (Os04t0624900-01)
570113	574211	Conserved hypothetical protein. (Os04t0625000-01)
578404	581018	Similar to OSIGBa0148A10.1 protein. (Os04t0625100-01);Similar to OSIGBa0148A10.1 protein. (Os04t0625100-02)
578425	582067	Similar to OSIGBa0148A10.1 protein. (Os04t0625100-01);Similar to OSIGBa0148A10.1 protein. (Os04t0625100-02)
600640	602304	Phospholipid/glycerol acyltransferase family protein. (Os04t0625200-00)
602522	604548	Similar to OSIGBa0148A10.3 protein. (Os04t0625300-01)
614193	618510	Similar to OSIGBa0148A10.3 protein. (Os04t0625350-01)
615957	617294	Similar to OSIGBa0148A10.4 protein. (Os04t0625400-00)
623763	624914	Similar to OSIGBa0148A10.5 protein. (Os04t0625500-00)
625720	627446	Kelch related domain containing protein. (Os04t0625600-01)
631234	635231	Similar to RNA Binding Protein 45. (Os04t0625800-01);Non-protein coding transcript. (Os04t0625800-02)
632210	634298	Hypothetical protein. (Os04t0625850-00)
635871	640565	Similar to OSIGBa0148A10.9 protein. (Os04t0625900-01)
642760	647974	Similar to OSIGBa0148A10.10 protein. (Os04t0626000-01)
649688	653585	HMG-I and HMG-Y, DNA-binding domain containing protein. (Os04t0626100-01)
654130	658526	Hypothetical protein. (Os04t0626300-01)
654518	656815	Similar to OSIGBa0148A10.12 protein. (Os04t0626400-01);Similar to OSIGBa0148A10.12 protein. (Os04t0626400-02);Similar to OSIGBa0148A10.12 protein. (Os04t0626400-03)
654536	656872	Similar to OSIGBa0148A10.12 protein. (Os04t0626400-01);Similar to OSIGBa0148A10.12 protein. (Os04t0626400-02);Similar to OSIGBa0148A10.12 protein. (Os04t0626400-03)
654547	655184	Similar to OSIGBa0148A10.12 protein. (Os04t0626400-01);Similar to OSIGBa0148A10.12 protein. (Os04t0626400-02);Similar to OSIGBa0148A10.12 protein. (Os04t0626400-03)
668005	674168	CGS-Xo1-12
672236	709354	Similar to Disease resistance protein RGA2 (RGA2-blb) (Blight resistance protein RPI). (Os04t0626500-01)
687938	692147	CGS-Xo1-13
696442	703722	CGS-Xo1-14
700062	1554009	NB-ARC domain containing protein. (Os04t0626450-01)
713867	717862	Similar to OSIGBa0117N13.2 protein. (Os04t0626600-01)
718691	724661	Similar to OSIGBa0117N13.2 protein. (Os04t0626700-01)
725403	730278	Similar to OSIGBa0117N13.4 protein. (Os04t0626900-01)
730327	733775	Similar to Homeobox-leucine zipper protein ROC2. (Os04t0627000-01);Similar to Homeobox-leucine zipper protein ROC2. (Os04t0627000-02)
730392	737172	Similar to Homeobox-leucine zipper protein ROC2. (Os04t0627000-01);Similar to Homeobox-leucine zipper protein ROC2. (Os04t0627000-02)
744743	753842	Hypothetical protein. (Os04t0627132-00)
753962	754907	Similar to H0303G06.1 protein. (Os04t0627200-00)
759038	759883	Similar to H0303G06.2 protein. (Os04t0627300-00)
763530	765295	Hypothetical conserved gene. (Os04t0627400-01)
774911	775831	Translation initiation factor SUI1 domain containing protein. (Os04t0627900-01)
776828	778896	Protein of unknown function DUF794, plant family protein. (Os04t0628000-01)
779742	782236	Similar to Polyubiquitin. (Os04t0628100-01);Similar to Polyubiquitin. (Os04t0628100-02)
779744	782270	Similar to Polyubiquitin. (Os04t0628100-01);Similar to Polyubiquitin. (Os04t0628100-02)
782981	790206	Similar to H0303G06.9 protein. (Os04t0628200-01)
792922	793590	Late embryogenesis abundant protein, LEA-14 domain containing protein. (Os04t0628300-00)
794470	798294	Zinc finger, BED-type predicted domain containing protein. (Os04t0628400-01);Similar to Transposase-related protein b-gary. (Os04t0628400-02);Zinc finger, BED-type predicted domain containing protein. (Os04t0628400-03);Zinc finger, BED-type predicted domain containing protein. (Os04t0628400-04)
794475	798360	Zinc finger, BED-type predicted domain containing protein. (Os04t0628400-01);Similar to Transposase-related protein b-gary. (Os04t0628400-02);Zinc finger, BED-type predicted domain containing protein. (Os04t0628400-03);Zinc finger, BED-type predicted domain containing protein. (Os04t0628400-04)
795041	798284	Zinc finger, BED-type predicted domain containing protein. (Os04t0628400-01);Similar to Transposase-related protein b-gary. (Os04t0628400-02);Zinc finger, BED-type predicted domain containing protein. (Os04t0628400-03);Zinc finger, BED-type predicted domain containing protein. (Os04t0628400-04)
797028	798321	Zinc finger, BED-type predicted domain containing protein. (Os04t0628400-01);Similar to Transposase-related protein b-gary. (Os04t0628400-02);Zinc finger, BED-type predicted domain containing protein. (Os04t0628400-03);Zinc finger, BED-type predicted domain containing protein. (Os04t0628400-04)
799550	809662	Conserved hypothetical protein. (Os04t0628600-01)
812612	815448	Cyclin-P1-1. (Os04t0628900-00)
816564	818453	Similar to H0303G06.15 protein. (Os04t0629000-01);Similar to H0303G06.15 protein. (Os04t0629000-02);Similar to PEX22 (peroxin 22); protein binding. (Os04t0629000-03)
816566	819875	Similar to H0303G06.15 protein. (Os04t0629000-01);Similar to H0303G06.15 protein. (Os04t0629000-02);Similar to PEX22 (peroxin 22); protein binding. (Os04t0629000-03)
816567	819912	Similar to H0303G06.15 protein. (Os04t0629000-01);Similar to H0303G06.15 protein. (Os04t0629000-02);Similar to PEX22 (peroxin 22); protein binding. (Os04t0629000-03)
819918	824523	Similar to H0303G06.16 protein. (Os04t0629100-01);Similar to H0303G06.16 protein. (Os04t0629100-02)
819938	824472	Similar to H0303G06.16 protein. (Os04t0629100-01);Similar to H0303G06.16 protein. (Os04t0629100-02)
825646	826460	Cupredoxin domain containing protein. (Os04t0629200-01)
826733	833600	Similar to H0303G06.18 protein. (Os04t0629300-01);DEAD-like helicase, N-terminal domain containing protein. (Os04t0629300-02)
830370	833604	Similar to H0303G06.18 protein. (Os04t0629300-01);DEAD-like helicase, N-terminal domain containing protein. (Os04t0629300-02)
834853	835580	Similar to H0303G06.19 protein. (Os04t0629400-01)
836608	838214	Similar to Thioredoxin h. (Os04t0629500-01);Similar to Thioredoxin h. (Os04t0629500-02)
836712	839705	Similar to Thioredoxin h. (Os04t0629500-01);Similar to Thioredoxin h. (Os04t0629500-02)
841055	843309	Conserved hypothetical protein. (Os04t0629600-01);Similar to Transposase of Tn10 [Oryza sativa (japonica cultivar-group)]. (Os04t0629600-02)
841092	849673	Conserved hypothetical protein. (Os04t0629600-01);Similar to Transposase of Tn10 [Oryza sativa (japonica cultivar-group)]. (Os04t0629600-02)
851093	856198	Similar to Kinesin-1 (Kinesin-like protein A). (Os04t0629700-01);Similar to H0303G06.20 protein. (Os04t0629700-02);Similar to H0303G06.20 protein. (Os04t0629700-03)
851114	855914	Similar to Kinesin-1 (Kinesin-like protein A). (Os04t0629700-01);Similar to H0303G06.20 protein. (Os04t0629700-02);Similar to H0303G06.20 protein. (Os04t0629700-03)
851160	853409	Similar to Kinesin-1 (Kinesin-like protein A). (Os04t0629700-01);Similar to H0303G06.20 protein. (Os04t0629700-02);Similar to H0303G06.20 protein. (Os04t0629700-03)
861800	865535	SDA1 domain containing protein. (Os04t0630000-01)
866952	868071	NAD(P)-binding domain containing protein. (Os04t0630100-01)
873179	879414	NAD(P)-binding domain containing protein. (Os04t0630300-01)
880881	883549	NAD(P)-binding domain containing protein. (Os04t0630400-01)
886003	890676	Similar to Anthocyanidin reductase. (Os04t0630800-01)
886026	888485	Similar to H0323C08.16 protein. (Os04t0630600-00)
893308	895467	Similar to H0105C05.3 protein. (Os04t0630900-01)
899566	903058	Similar to H0105C05.4 protein. (Os04t0631000-00)
906755	908663	Similar to H0105C05.5 protein. (Os04t0631100-01)
913351	915116	Similar to cDNA clone:J033024P08, full insert sequence. (Os04t0631200-01);Similar to Xyloglucan endotransglycosylase (Fragment). (Os04t0631200-02)
913353	915040	Similar to cDNA clone:J033024P08, full insert sequence. (Os04t0631200-01);Similar to Xyloglucan endotransglycosylase (Fragment). (Os04t0631200-02)
934311	937162	Basic helix-loop-helix dimerisation region bHLH domain containing protein. (Os04t0631600-01)
941158	944940	Similar to H0105C05.10 protein. (Os04t0631800-00)
945760	949834	Non-protein coding transcript. (Os04t0632000-01);Hypothetical protein. (Os04t0632000-02)
946419	949741	S-locus receptor-like kinase RLK13. (Os04t0632100-01)
950984	951622	Hypothetical protein. (Os04t0632200-01)
951468	954885	Similar to H0105C05.10 protein. (Os04t0632300-01)
956573	961189	Hypothetical protein. (Os04t0632400-01);Hypothetical protein. (Os04t0632400-02);Hypothetical protein. (Os04t0632400-03);Hypothetical gene. (Os04t0632400-04)
956584	965116	Hypothetical protein. (Os04t0632400-01);Hypothetical protein. (Os04t0632400-02);Hypothetical protein. (Os04t0632400-03);Hypothetical gene. (Os04t0632400-04)
956601	965116	Hypothetical protein. (Os04t0632400-01);Hypothetical protein. (Os04t0632400-02);Hypothetical protein. (Os04t0632400-03);Hypothetical gene. (Os04t0632400-04)
956604	960053	Hypothetical protein. (Os04t0632400-01);Hypothetical protein. (Os04t0632400-02);Hypothetical protein. (Os04t0632400-03);Hypothetical gene. (Os04t0632400-04)
956994	960766	Protein kinase, catalytic domain domain containing protein. (Os04t0632500-00)
961361	964525	Bulb-type lectin domain domain containing protein. (Os04t0632600-00)
965618	970277	Hypothetical protein. (Os04t0632750-00)
967565	970303	Similar to H0613A10.1 protein. (Os04t0632901-00)
975702	1001872	Similar to H0613A10.1 protein. (Os04t0633200-00)
992436	1001844	Hypothetical protein. (Os04t0633225-00)
1010834	1013936	Similar to H0613A10.4 protein. (Os04t0633300-00)
1016210	1016655	Conserved hypothetical protein. (Os04t0633400-00)
1016949	1017143	Conserved hypothetical protein. (Os04t0633500-00)
1020539	1023616	Similar to H0613A10.6 protein. (Os04t0633600-00)
1026361	1029652	Protein kinase, catalytic domain domain containing protein. (Os04t0633800-00)
1026452	1029602	Hypothetical protein. (Os04t0633850-00)
1030429	1050058	Similar to H0315F07.1 protein. (Os04t0633900-00)
1048740	1049943	Hypothetical protein. (Os04t0633950-00)
1051152	1055283	Serine/threonine protein kinase-related domain containing protein. (Os04t0634000-01)
1070266	1073748	Similar to H0315F07.5 protein. (Os04t0634400-00)
1075423	1078636	Similar to H0315F07.6 protein. (Os04t0634500-01)
1081864	1086635	Similar to Diacylglycerol kinase. (Os04t0634700-01)
1090196	1090720	Similar to H0315F07.8 protein. (Os04t0634800-01)
1091297	1091803	Similar to H0315F07.9 protein. (Os04t0634900-01)
1092774	1093329	Similar to H0315F07.10 protein. (Os04t0635000-01)
1097136	1097649	Similar to H0315F07.12 protein. (Os04t0635100-00)
1117356	1445470	Conserved hypothetical protein. (Os04t0372201-01)
1126106	1126610	Conserved hypothetical protein. (Os04t0635400-00)
1127843	1128382	Similar to Wound induced protein (Fragment). (Os04t0635500-01)
1140768	1141885	Aldehyde dehydrogenase, conserved site domain containing protein. (Os04t0635700-01)
1142065	1144749	Acyl-CoA N-acyltransferase domain containing protein. (Os04t0635800-01);Acyl-CoA N-acyltransferase domain containing protein. (Os04t0635800-03)
1143201	1144746	Acyl-CoA N-acyltransferase domain containing protein. (Os04t0635800-01);Acyl-CoA N-acyltransferase domain containing protein. (Os04t0635800-03)
1144933	1150746	DNA repair exonuclease family protein. (Os04t0635900-01)
1150763	1154127	Similar to H0410G08.12 protein. (Os04t0636000-01);Similar to H0410G08.12 protein. (Os04t0636000-02)
1150846	1154203	Similar to H0410G08.12 protein. (Os04t0636000-01);Similar to H0410G08.12 protein. (Os04t0636000-02)
1155840	1158351	Glycosyl transferase, family 8 protein. (Os04t0636100-01)
1158639	1161088	Hpt domain containing protein. (Os04t0636200-01)
1162237	1164949	Similar to H0410G08.15 protein. (Os04t0636300-01)
1165345	1167372	Similar to H0410G08.16 protein. (Os04t0636400-01)
1168022	1172304	BTB domain containing protein. (Os04t0636500-01)
1170107	1172057	Hypothetical protein. (Os04t0636550-00)
1172816	1180602	Hypothetical conserved gene. (Os04t0636600-01);Mitochondrial inner membrane protein Mitofilin domain containing protein. (Os04t0636600-02)
1178462	1180611	Hypothetical conserved gene. (Os04t0636600-01);Mitochondrial inner membrane protein Mitofilin domain containing protein. (Os04t0636600-02)
1181017	1181616	Similar to 117M18_7. (Os04t0636700-01);Hypothetical conserved gene. (Os04t0636700-02)
1181281	1184354	Similar to 117M18_7. (Os04t0636700-01);Hypothetical conserved gene. (Os04t0636700-02)
1186298	1186988	Hypothetical gene. (Os04t0636750-00)
1186337	1189386	Conserved hypothetical protein. (Os04t0636800-01)
1192687	1194769	RNA-binding region RNP-1 (RNA recognition motif) domain containing protein. (Os04t0636900-01);RNA-binding region RNP-1 (RNA recognition motif) domain containing protein. (Os04t0636900-02)
1192979	1194797	RNA-binding region RNP-1 (RNA recognition motif) domain containing protein. (Os04t0636900-01);RNA-binding region RNP-1 (RNA recognition motif) domain containing protein. (Os04t0636900-02)
1205665	1214346	Similar to BZIP transcription factor bZIP52. (Os04t0637000-01);Similar to Basic leucine zipper protein (Liguleless2). (Os04t0637000-02)
1205677	1214369	Similar to BZIP transcription factor bZIP52. (Os04t0637000-01);Similar to Basic leucine zipper protein (Liguleless2). (Os04t0637000-02)
1217276	1218037	Similar to predicted protein. (Os04t0637300-00)
1222260	1226322	Similar to PolI-like DNA polymerase. (Os04t0637400-01)
1226683	1227987	Mitochodrial transcription termination factor-related family protein. (Os04t0637500-01)
1237932	1239450	Transferase family protein. (Os04t0638100-01)
1239670	1240943	Hypothetical protein. (Os04t0638300-01)
1242444	1244519	Similar to transferase. (Os04t0638401-00)
1246254	1258193	Hypothetical conserved gene. (Os04t0638600-00)
1260124	1260999	Conserved hypothetical protein. (Os04t0638700-01)
1265418	1268100	Protein of unknown function DUF617, plant family protein. (Os04t0638800-01)
1278571	1279298	Conserved hypothetical protein. (Os04t0639000-01)
1280787	1281623	Conserved hypothetical protein. (Os04t0639100-01)
1283136	1284468	Similar to OSIGBa0138H21-OSIGBa0138E01.1 protein. (Os04t0639200-01)
1285222	1286570	Conserved hypothetical protein. (Os04t0639300-01)
