## Additional_file_4_ExpContrTrans for "Genome assembly and characterization of a complex zfBED-NLR gene-containing disease resistance locus in Carolina Gold Select rice with Nanopore sequencing"

### Sheet: Sheet1
E=expansion, C=contraction, T=transposition
E,C,T	NIPPO_nlr_gene(s)	CGS_nlr_gene(s)	Known_R_gene
C	NIPPO_Chr_11_nlr_94
C	NIPPO_Chr_11_nlr_5, NIPPO_Chr_11_nlr_11
C	NIPPO_Chr_11_nlr_6, NIPPO_Chr_11_nlr_9	CGS_Chr11_nlr_5
C	NIPPO_Chr_11_nlr_132
C	NIPPO_Chr_8_nlr_15, NIPPO_Chr_11_nlr_100
C	NIPPO_Chr_6_nlr_3		Pi2
C	NIPPO_Chr_11_nlr_3
C	NIPPO_Chr_11_nlr_73, NIPPO_Chr_11_nlr_76, NIPPO_Chr_11_nlr_86	CGS_Chr11_nlr_140
C	NIPPO_Chr_12_nlr_41, NIPPO_Chr_12_nlr_42	CGS_Chr12_nlr_36
C	NIPPO_Chr_11_nlr_2, NIPPO_Chr_11_nlr_133	CGS_Chr11_nlr_4	RGA5
C	NIPPO_Chr_11_nlr_85, NIPPO_Chr_11_nlr_87	CGS_Chr11_nlr_2
C	NIPPO_Chr_11_nlr_74
C	NIPPO_Chr_8_nlr_37, NIPPO_Chr_8_nlr_38	CGS_Chr8_nlr_35
C	NIPPO_Chr_11_nlr_13, NIPPO_Chr_11_nlr_14, NIPPO_Chr_11_nlr_15	CGS_Chr11_nlr_10
C	NIPPO_Chr_12_nlr_45
C	NIPPO_Chr_12_nlr_50
C	NIPPO_Chr_11_nlr_110
C	NIPPO_Chr_12_nlr_26
C	NIPPO_Chr_9_nlr_17
C	NIPPO_Chr_8_nlr_2		Pi36
C	NIPPO_Chr_11_nlr_95, NIPPO_Chr_11_nlr_68	CGS_Chr11_nlr_63
C	NIPPO_Chr_11_nlr_62, NIPPO_Chr_11_nlr_64, NIPPO_Chr_11_nlr_70, NIPPO_Chr_11_nlr_65	CGS_Chr11_nlr_54, Unplaced_contig_nlr_8
C	NIPPO_Chr_9_nlr_21, NIPPO_Chr_9_nlr_23, NIPPO_Chr_9_nlr_22
C	NIPPO_Chr_12_nlr_33, NIPPO_Chr_12_nlr_34	CGS_Chr12_nlr_33
C	NIPPO_Chr_11_nlr_54
C	NIPPO_Chr_8_nlr_17
C	NIPPO_Chr_10_nlr_19
C	NIPPO_Chr_3_nlr_10, NIPPO_Chr_3_nlr_9, NIPPO_Chr_3_nlr_11	CGS_Chr3_nlr_9
C	NIPPO_Chr_7_nlr_7
C	NIPPO_Chr_4_nlr_18
C	NIPPO_Chr_6_nlr_17, NIPPO_Chr_6_nlr_16, NIPPO_Chr_6_nlr_15, NIPPO_Chr_6_nlr_27	CGS_Chr6_nlr_17, CGS_Chr6_nlr_18, CGS_Chr6_nlr_27
C	NIPPO_Chr_4_nlr_22
C	NIPPO_Chr_12_nlr_53
C	NIPPO_Chr_1_nlr_15, NIPPO_Chr_1_nlr_16		Pi37
C/T	NIPPO_Chr_12_nlr_9, NIPPO_Chr_4_nlr_1	CGS_Chr4_nlr_3
C/T	NIPPO_Chr_12_nlr_39, NIPPO_Chr_12_nlr_38, NIPPO_Chr_12_nlr_37	CGS_Chr9_nlr_1, CGS_Chr9_nlr_2
E	NIPPO_Chr_12_nlr_31	CGS_Chr12_nlr_25, CGS_Chr12_nlr_30
E	NIPPO_Chr_10_nlr_5	CGS_Chr10_nlr_5, CGS_Chr10_nlr_8
E		CGS_Chr2_nlr_25, CGS_Chr2_nlr_27	Pib
E	NIPPO_Chr_6_nlr_5	CGS_Chr6_nlr_3, CGS_Chr6_nlr_5
E	NIPPO_Chr_11_nlr_78	CGS_Chr11_nlr_85, CGS_Chr11_nlr_71
E	NIPPO_Chr_11_nlr_80	CGS_Chr11_nlr_73, 266.1Rnlr_74	Pik2
E	NIPPO_Chr_7_nlr_22	CGS_Chr7_nlr_25, CGS_Chr7_nlr_26
E		CGS_Chr10_nlr_18
E		CGS_Chr10_nlr_20
E		CGS_Chr11_nlr_58
E		CGS_Chr10_nlr_10
E		CGS_Chr11_nlr_87
E		CGS_Chr11_nlr_48, CGS_Chr11_nlr_50
E		CGS_Chr11_nlr_86
E		CGS_Chr11_nlr_8
E		CGS_Chr11_nlr_76
E		CGS_Chr7_nlr_6
E		Unplaced_contig_nlr_6, CGS_Chr11_nlr_65
E	NIPPO_Chr_11_nlr_67, NIPPO_Chr_11_nlr_71, NIPPO_Chr_11_nlr_66	CGS_Chr11_nlr_64, CGS_Chr11_nlr_67, CGS_Chr11_nlr_66, CGS_Chr11_nlr_62, CGS_Chr11_nlr_60, CGS_Chr11_nlr_59
E		CGS_Chr9_nlr_23, CGS_Chr9_nlr_6, CGS_Chr9_nlr_7
E		CGS_Chr7_nlr_16
E	NIPPO_Chr_4_nlr_19	CGS_Chr4_nlr_17, CGS_Chr4_nlr_18
E		CGS_Chr4_nlr_11
E	NIPPO_Chr_4_nlr_16	CGS_Chr4_nlr_9, CGS_Chr4_nlr_10, CGS_Chr4_nlr_12	Pi63
E		CGS_Chr4_nlr_21
E		CGS_Chr4_nlr_22, CGS_Chr4_nlr_20
E	NIPPO_Chr_4_nlr_34	CGS_Chr4_nlr_1, CGS_Chr4_nlr_2
E		CGS_Chr11_nlr_138
E		CGS_Chr11_nlr_3
E		1109nlr_1
E		Unplaced_contig_nlr_2
E	NIPPO_Chr_6_nlr_32	Unplaced_contig_nlr_3, CGS_Chr11_nlr_133, CGS_Chr11_nlr_69, CGS_Chr11_nlr_70
E/T	NIPPO_Chr_2_nlr_32	CGS_Chr10_nlr_6, CGS_Chr2_nlr_39
T	NIPPO_Chr_10_nlr_9	CGS_Chr1_nlr_36
T	NIPPO_Chr_10_nlr_14	CGS_Chr5_nlr_14
T	NIPPO_Chr_4_nlr_14	CGS_Chr7_nlr_11
T/C	NIPPO_Chr_4_nlr_12, NIPPO_Chr_4_nlr_13, NIPPO_Chr_4_nlr_10, NIPPO_Chr_4_nlr_11	CGS_Chr7_nlr_10
